# Overexpression of Meis factors in late-stage retinal progenitors yields complex effects on temporal patterning and neurogenesis

**DOI:** 10.1101/2025.05.01.651492

**Authors:** Patrick Leavey, Lizhi Jiang, Nicole Pannullo, Clayton Santiago, Seth Blackshaw

## Abstract

The vertebrate retina serves as a model for studying neurogenesis and cell fate specification, with retinal progenitor cells following a tightly regulated temporal sequence to generate distinct cell types. Meis1 and Meis2 are transcription factors implicated in early retinal development, but their role in late-stage RPCs remains poorly understood. Here, we investigate whether *Meis1* and *Meis2* overexpression in postnatal mouse RPCs can alter temporal identity and induce early-born cell types. Using electroporation and single-cell RNA sequencing, we find that while these factors modestly upregulate early-stage gene regulatory network components, they do not repress late-stage transcription factors or induce early-born retinal cells. *Meis1* overexpression reduces proliferation and inhibits neurogenesis, whereas *Meis2* overexpression accelerates neurogenic progression without altering fate commitment. Our findings suggest that overexpression of *Meis1* and *Meis2* modulate largely non-overlapping aspects of temporal identity and neurogenic competence but are insufficient to fully reprogram late-stage progenitors. These results have implications for regenerative strategies aimed at reprogramming retinal cells for therapeutic purposes.
