## Supplemental Table 1 for "Overexpression of Meis factors in late-stage retinal progenitors yields complex effects on temporal patterning and neurogenesis"

### Sheet: Expanded Cell Type Marker List
Cell Type Marker Gene List
Gene	Cell Type
Aldh1a1	Early RPC
Ccnd2	Early RPC
Cd24a	Early RPC
Foxp1	Early RPC
Hmga2	Early RPC
Nr2f1	Early RPC
Otx1	Early RPC
Pou2f2	Early RPC
Zic1	Early RPC
Dio3	Early RPC
Fezf2	Early RPC
Fgf15	Early RPC
Meis1	Early RPC
Pou3f1	Early RPC
Sfrp1	Early RPC
Sfrp2	Early RPC
Mest	Early RPC
Ascl1	Late RPC
Cxcr4	Late RPC
Espn	Late RPC
Gpm6b	Late RPC
Hes5	Late RPC
Hkdc1	Late RPC
Hmgb2	Late RPC
Hopx	Late RPC
Id1	Late RPC
Irx5	Late RPC
Klf13	Late RPC
Klf9	Late RPC
Nfia	Late RPC
Nfib	Late RPC
Nfix	Late RPC
Sox8	Late RPC
Sox9	Late RPC
Tox2	Late RPC
Apoe	MG
Car2	MG
Cd9	MG
Rlbp1	MG
Sat1	MG
Slc1a3	MG
Atoh7	Early NG
Dll4	Early NG
Eya2	Early NG
Foxn4	Early NG
Gadd45a	Early NG
Gal	Early NG
Penk	Early NG
Onecut1	Early NG
Onecut2	Early NG
Sstr2	Early NG
Sox11	Early NG
Olig2	Early NG
Btbd17	Late NG
Dll3	Late NG
Gadd45g	Late NG
Ier2	Late NG
Mybl1	Late NG
Neurod4	Late NG
Rgs16	Late NG
Sox4	Late NG
Cald1	Late NG
Miat	Late NG
Klf7	RGC
Ebf1	RGC
Thra	RGC
Nhlh2	RGC
Isl1	RGC
Pou4f1	RGC
Pou4f2	RGC
Pou4f3	RGC
Nefl	RGC
Nefm	RGC
Nefh	RGC
Rbpms	RGC
Prdm1	Cones
Crx	Cones
Otx2	Cones
Thrb	Cones
Gnat2	Cones
Arr3	Cones
Opn1sw	Cones
Slc24a2	Cones
Lhx1	Horizontal
Ptf1a	Amacrine/Horizontal
Barhl2	Amacrine/Horizontal
Nhlh2	Amacrine/Horizontal
Tfap2a	Amacrine/Horizontal
Tfap2b	Amacrine/Horizontal
Tfap2c	Amacrine/Horizontal
Nr2f2	Amacrine/Horizontal
Nr4a2	Amacrine/Horizontal
Bcl11a	Amacrine/Horizontal
Prdm13	Amacrine/Horizontal
Bhlhe22	Amacrine/Horizontal
Lhx9	Amacrine/Horizontal
Scrt1	Amacrine/Horizontal
Otx2	Rods
Rax	Rods
Nr2e3	Rods
Rora	Rods
Insm1	Rods
Insm2	Rods
Nrl	Rods
Prdm1	Rods
Crx	Rods
Neurod1	Rods
Otx2	Bipolar cells
Vsx2	Bipolar cells
Lhx3	Bipolar cells
Lhx4	Bipolar cells
Tbx2	Bipolar cells
Vsx1	Bipolar cells
Cabp5	Bipolar cells
Isl1	Bipolar cells
Nfib	Bipolar cells
Chat	Starburst Amacrines
Sox2	Starburst Amacrines
Isl2	Starburst Amacrines
Lhx1	HC
Onecut1	HC
Onecut2	HC

### Sheet: Aggregate_markergenescores - tr
Aggregate expression of cell type-specific marker genes by cell type and treatment type
Treatment	Cell_types	Early_RPCs	Late_RPCs	MG	Early_NG	Late_NG	RGC	Cones	ACs	HCs	Starburst_ACs	Rods	BCs
P2 GFP	Amacrine Cells	0.28086	0.225807	0.261669	0.244842	0.515017	0.270288	0.155352	0.627134	0.242414	0.0184765	0.383387	0.127221
P2 MEIS1	Amacrine Cells	0.41408	0.288501	0.284032	0.302542	0.597074	0.300846	0.088891	0.790025	0.288289	0.0386226	0.333087	0.113806
P2 MEIS2	Amacrine Cells	0.282043	0.282224	0.245807	0.234149	0.57163	0.225413	0.203784	0.625474	0.204539	0.0288011	0.498067	0.193369
P2 MEIS1 + MEIS2	Amacrine Cells	0.376563	0.256146	0.277537	0.288151	0.542638	0.277922	0.0819172	0.747286	0.297658	0.0260287	0.320672	0.0987423
P5 GFP	Amacrine Cells	0.169828	0.233254	0.262443	0.139938	0.38997	0.261026	0.168282	0.325156	0.104076	0.0184138	0.421407	0.143284
P5 MEIS1	Amacrine Cells	0.197317	0.225257	0.167613	0.110241	0.329557	0.243477	0.178341	0.323033	0.0875973	0.00570351	0.372177	0.140223
P5 MEIS2	Amacrine Cells	0.201012	0.289443	0.188576	0.168882	0.443875	0.293262	0.171465	0.388076	0.136494	0.0121288	0.376579	0.182522
P5 MEIS1 + MEIS2	Amacrine Cells	0.296283	0.444335	0.305951	0.338499	0.860956	0.349205	0.106125	0.562906	0.197825	0.028624	0.346649	0.214671
P2 GFP	Bipolar Cells	0.161949	0.301172	0.321352	0.126433	0.835952	0.139471	0.706459	0.121154	0.189047	0.0113334	1.03662	0.517372
P2 MEIS1	Bipolar Cells	0.29782	0.36865	0.25739	0.156243	0.895107	0.186903	0.626334	0.0882126	0.21886	0.102306	1.16113	0.676524
P2 MEIS2	Bipolar Cells	0.130475	0.404139	0.250544	0.0850189	0.762573	0.181198	0.861515	0.108349	0.0966816	0.0562586	1.32487	0.631935
P2 MEIS1 + MEIS2	Bipolar Cells	0.290482	0.317812	0.149689	0.235128	0.678228	0.168294	0.479656	0.196006	0.230462	0.108324	0.807458	0.395294
P5 GFP	Bipolar Cells	0.146485	0.185702	0.322884	0.0713502	0.575708	0.268951	0.45352	0.0750365	0.155101	0.00818855	0.612106	0.999668
P5 MEIS1	Bipolar Cells	0.230729	0.168905	0.288613	0.0734047	0.521675	0.296282	0.439263	0.0691983	0.150141	0.0130508	0.574812	1.0211
P5 MEIS2	Bipolar Cells	0.175441	0.223205	0.275869	0.0867772	0.560668	0.285126	0.495952	0.0746846	0.186912	0.0121467	0.632359	1.02167
P5 MEIS1 + MEIS2	Bipolar Cells	0.235689	0.293009	0.339912	0.0982356	0.805751	0.232856	0.654373	0.0850656	0.221773	0.0152834	0.84675	1.09372
P2 GFP	Cones	0.104103	0.160525	0.23193	0.0586039	0.202751	0.0792002	1.31288	0.053066	0.0477428	0.0295544	0.853237	0.227794
P2 MEIS1	Cones	0.0929513	0.166909	0.278291	0.048875	0.155362	0.0455851	1.33591	0.0336585	0.0634063	0.00812328	0.848683	0.300614
P2 MEIS2	Cones	0.0848437	0.233809	0.149761	0.0367469	0.401623	0.0762967	1.01494	0.0490009	0.0252995	0.0427975	1.14875	0.436341
P2 MEIS1 + MEIS2	Cones	0.129516	0.17288	0.175045	0.0682532	0.259924	0.0861191	1.26656	0.0328993	0.0844208	0	0.8822	0.238575
P5 GFP	Cones	0.111642	0.147336	0.268515	0.0299203	0.118688	0.0675912	1.27548	0.0399635	0.0250775	0.0197133	0.79101	0.19123
P5 MEIS1	Cones	0.13176	0.127222	0.185593	0.0119523	0.0671725	0.0575732	1.3572	0.0247922	0.0234547	0.0407649	0.779791	0.147945
P5 MEIS2	Cones	0.11828	0.162991	0.298943	0.0523744	0.177962	0.0634271	1.38498	0.0362193	0.0387234	0.0089402	1.06271	0.253435
P5 MEIS1 + MEIS2	Cones	0.129365	0.257496	0.354606	0.0496022	0.301962	0.0497171	1.1877	0.00508747	0.0361196	0.0361196	1.21667	0.319952
P2 GFP	Horizontal Cells	0.160241	0.128186	0.135196	0.254445	0.301384	0.439147	0.0983725	0.276885	0.901438	0	0.358399	0.0957042
P2 MEIS1	Horizontal Cells	0.167165	0.136221	0	0.188639	0.271788	0.251671	0	0.322713	1.01583	0	0.261604	0
P2 MEIS2	Horizontal Cells	0.324708	0.259408	0.144236	0.277442	0.47552	0.17364	0.179762	0.300783	0.233293	0.114933	0.474371	0.14676
P2 MEIS1 + MEIS2	Horizontal Cells	0.116265	0.140987	0.0715319	0.20056	0.247299	0.294445	0.0873137	0.313194	1.00096	0	0.207235	0
P5 GFP	Horizontal Cells	0.125823	0.120511	0.180951	0.114764	0.108539	0.260707	0.336995	0.249755	0.70132	0.0882081	0.418589	0.148962
P5 MEIS1	Horizontal Cells	0.162945	0.209978	0.301204	0.112232	0.0825977	0.0908807	0.165264	0.147036	0.501371	0	0.459422	0.0334049
P5 MEIS1 + MEIS2	Horizontal Cells	0.30242	0.64561	0.327702	0.24735	0.72233	0	0	0	0.179755	0.381857	0.142695	0.209963
P2 GFP	Muller Glia	0.266979	0.547589	1.0386	0.1014	0.419899	0.0973512	0.0909396	0.0696874	0.0129082	0.245829	0.241585	0.185586
P2 MEIS1	Muller Glia	0.62915	0.838099	1.77466	0.0871046	0.51495	0.125935	0.122753	0.0548193	0.0501546	0.207063	0.288548	0.322797
P2 MEIS2	Muller Glia	0.32987	0.400145	0.516818	0.0784216	0.425817	0.114493	0.501143	0.180401	0.0771125	0.0429037	0.851826	0.300912
P2 MEIS1 + MEIS2	Muller Glia	0.232414	0.377788	0.631625	0.0561702	0.269275	0.055785	0.0525406	0	0	0.350865	0.137678	0.109132
P5 GFP	Muller Glia	0.318356	0.86052	2.08964	0.0909801	0.568876	0.0952002	0.0794112	0.0704245	0.0197093	0.309952	0.285215	0.267759
P5 MEIS1	Muller Glia	0.378801	0.876107	2.49591	0.0499381	0.503153	0.0961384	0.0601592	0.0385348	0.0144812	0.284291	0.226937	0.302921
P5 MEIS2	Muller Glia	0.242737	0.818217	1.57716	0.197803	0.496619	0.11616	0.0787601	0.0590886	0.043427	0.262188	0.311934	0.301252
P5 MEIS1 + MEIS2	Muller Glia	0.325907	0.739714	2.30155	0.0929692	0.452897	0.105308	0.033557	0.0234761	0.00884569	0.176344	0.157445	0.212804
P2 GFP	Neurogenic RPCs	0.161726	0.528798	0.510341	0.194028	1.21433	0.139028	0.558988	0.0866195	0.14412	0.0716629	0.994682	0.522887
P2 MEIS1	Neurogenic RPCs	0.295723	0.568855	0.479836	0.237183	1.27917	0.143097	0.587168	0.0802082	0.172508	0.110794	1.07781	0.579072
P2 MEIS2	Neurogenic RPCs	0.155474	0.542348	0.420674	0.204799	1.21956	0.125759	0.574051	0.0774212	0.144591	0.0824692	1.02346	0.558887
P2 MEIS1 + MEIS2	Neurogenic RPCs	0.249769	0.589138	0.477908	0.238811	1.31339	0.158769	0.625076	0.090295	0.19937	0.0996222	1.12115	0.5959
P5 GFP	Neurogenic RPCs	0.174869	0.693975	1.37681	0.0954364	1.10724	0.146736	0.402838	0.0709181	0.0999072	0.143644	0.678243	0.743634
P5 MEIS1	Neurogenic RPCs	0.276596	0.756888	1.75225	0.0966803	0.993668	0.137796	0.288369	0.0703739	0.0891028	0.164384	0.517322	0.704388
P5 MEIS2	Neurogenic RPCs	0.218548	0.751986	1.30651	0.114577	1.13069	0.162811	0.379246	0.0869678	0.131867	0.163844	0.652279	0.850976
P5 MEIS1 + MEIS2	Neurogenic RPCs	0.219909	0.681352	1.00116	0.143046	1.23478	0.140425	0.530648	0.062837	0.121642	0.117546	0.89068	0.629235
P2 GFP	RPCs	0.187113	0.939249	1.33216	0.106163	0.660981	0.0923431	0.156617	0.0644009	0.0352257	0.235215	0.367394	0.361642
P2 MEIS1	Progenitors	0.317149	1.07731	1.31114	0.150079	0.707871	0.093995	0.143689	0.0712706	0.0316797	0.306431	0.372995	0.394091
P2 MEIS2	Progenitors	0.189231	0.915931	1.06046	0.0974555	0.672406	0.0833247	0.188024	0.0532085	0.0316816	0.213312	0.44754	0.365889
P2 MEIS1 + MEIS2	Progenitors	0.28639	1.09875	1.3933	0.142175	0.768223	0.10909	0.153468	0.0685211	0.0456998	0.298166	0.386398	0.4304
P5 GFP	Progenitors	0.212671	1.1254	2.75356	0.048991	0.562016	0.094547	0.0892051	0.0279774	0.00966037	0.319099	0.287693	0.371635
P5 MEIS1	Progenitors	0.328075	1.04702	3.00928	0.0360629	0.454586	0.0967472	0.069437	0.0244224	0.00511039	0.277232	0.287165	0.349809
P5 MEIS2	Progenitors	0.24106	1.11606	2.84364	0.0499331	0.571634	0.110664	0.0913515	0.0339796	0.0115514	0.287565	0.292092	0.381251
P5 MEIS1 + MEIS2	Progenitors	0.261055	1.0479	2.31672	0.0651152	0.647194	0.110797	0.0886778	0.0301549	0.0138013	0.314461	0.259886	0.343653
P2 GFP	Rods	0.117345	0.233119	0.250552	0.0784955	0.505344	0.106506	0.717123	0.0608055	0.128431	0.0212936	1.32982	0.439745
P2 MEIS1	Rods	0.216609	0.297522	0.275804	0.100383	0.577604	0.12133	0.797532	0.0485229	0.181053	0.0339319	1.55835	0.558683
P2 MEIS2	Rods	0.128068	0.295389	0.240938	0.0991534	0.602847	0.115471	0.77751	0.0450537	0.185954	0.0310702	1.43981	0.598331
P2 MEIS1 + MEIS2	Rods	0.180064	0.283149	0.277962	0.100496	0.584253	0.122726	0.780677	0.0571918	0.194855	0.0319701	1.42789	0.535539
P5 GFP	Rods	0.0970751	0.205792	0.363673	0.0372825	0.198107	0.0772016	0.671587	0.0315863	0.0427201	0.00979772	1.28114	0.281082
P5 MEIS1	Rods	0.136267	0.188365	0.28086	0.0359347	0.121344	0.0700811	0.652055	0.037695	0.04241	0.00840238	1.16944	0.210257
P5 MEIS2	Rods	0.119748	0.2227	0.280919	0.0417658	0.176479	0.0839322	0.732967	0.0454689	0.0552594	0.00915343	1.29053	0.269303
P5 MEIS1 + MEIS2	Rods	0.144792	0.272161	0.397618	0.0501205	0.414015	0.0915638	0.776394	0.0261931	0.0740977	0.0154696	1.55882	0.434943
P2 GFP	Starburst Amacrine Cells	0.250398	0.242833	0.277629	0.115153	0.376519	0.407412	0.0888494	0.434246	0.151674	0.595373	0.360764	0.349199
P2 MEIS1	Starburst Amacrine Cells	0.243652	0.168444	0.467059	0.053396	0.164625	0.228811	0.405903	0.338751	0.106792	0.508078	0.573259	0.187318
P2 MEIS2	Starburst Amacrine Cells	0.260657	0.32906	0.119967	0.175264	0.529571	0.213556	0.288051	0.38424	0.100721	0.314806	0.458925	0.217417
P2 MEIS1 + MEIS2	Starburst Amacrine Cells	0.164279	0.192227	0.153573	0.124899	0.372736	0.261467	0.0348342	0.323139	0.181526	0.418589	0.168429	0.2925
P5 GFP	Starburst Amacrine Cells	0.238899	0.155078	0.286305	0.0598563	0.160144	0.307598	0.145675	0.298944	0.0885933	0.701452	0.49492	0.330538
P5 MEIS1	Starburst Amacrine Cells	0.2141	0.217523	0.348969	0.0274015	0.190223	0.346793	0.15284	0.367471	0.0193668	0.501783	0.376583	0.27368
P5 MEIS2	Starburst Amacrine Cells	0.352449	0.546373	0.395556	0.0472005	0.336817	0.121031	0.530671	0.107044	0	0	0.704268	0.382781
